# rplec: An R package of placental epigenetic clock to estimate aging by DNA-methylation-based gestational age

**DOI:** 10.1101/2025.02.04.636367

**Authors:** Herdiantri Sufriyana, Emily Chia-Yu Su

## Abstract

**Background:** Latest placental epigenetic clocks (PlECs) were claimed to be robust when applied to cases with either maternal or fetal adverse conditions. However, the accuracies in estimating gestational age (GA) were lower in earlier trimesters. We have developed a multistage predictive model to improve the accuracies, but it resulted in a large and complex PlEC, which may be less usable for non-computational scientists. To improve the usability of our PlEC, we aimed to develop an R package of PlEC to estimate aging by DNA-methylation-based GA (DNAm-GA).

**Methods:** An R package was developed to simplify our scikit-learn models into a single function and to utilize DNAm-GA for placental aging study. We provided two functions to normalize DNA methylation values and estimate DNAm-GA. Both were designed to run such that a user can adjust the number of samples per batch to fit their computational resources. Our model was simplified into a simple additive operation to reduce the need for expensive computation. Furthermore, two functions to perform quality control and identify placental aging. Quality control is performed by root mean squared-error (RMSE), mean absolute difference, and correlation coefficient. We defined placental aging as the deviation of placental DNAm-GA from the true GA beyond that from the measurement error.

**Results:** The simplified version of PlEC achieved similar performance with the original scikit-learn model with RMSE 0.102 (95% CI 0.101, 0.104), which was reasonably imperfect since Python and R handle floating/decimal numbers, differently. In our use case example, we could observe significant difference of placental aging in a specific period between case and control.

**Conclusions:** Our R package could reduce the computational requirement to use our models and maintained the precision in estimating DNAm-GA and our analytical framework could utilize DNAm-GA for placental aging study. Our PlEC also allows individual assessment of placental aging in clinical settings via the residual DNAm-GA.
