## Supplementary Tables for "rplec: An R package of placental epigenetic clock to estimate aging by DNA-methylation-based gestational age"

### Sheet: S1
Sample_accession	GA	phenotype
GSM7115144	12.00000	Control
GSM1931565	6.00000	Case
GSM1702248	20.40000	Control
GSM5114811	25.40000	Case
GSM3179749	28.00000	Control
GSM2589558	32.71429	Case
GSM4281756	39.71429	Control
GSM1842848	39.00429	Case
GSM5210472	42.40000	Control
GSM1843045	42.00429	Case
